# Repository of logically consistent real-world Boolean network models

**DOI:** 10.1101/2023.06.12.544361

**Authors:** Samuel Pastva, David Šafránek, Nikola Beneš, Luboš Brim, Thomas Henzinger

## Abstract

Recent developments in both computational analysis and data-driven synthesis enable a new era of automated reasoning with logical models (Boolean networks in particular) in systems biology. However, these advancements also motivate an increased focus on quality control and performance comparisons between tools.

At the moment, to illustrate real-world applicability, authors typically test their approaches on small sets of manually curated models that are inherently limited in scope. This further complicates reuse and comparisons, because benchmark models often contain ad hoc modifications or are outright not available.

In this paper, we describe a new, comprehensive, open source dataset of 210+ Boolean network models compiled from available databases and a literature survey. The models are available in a wide range of formats. Furthermore, the dataset is accompanied by a validation pipeline that ensures the integrity and logical consistency of each model. Using this pipeline, we identified and repaired 400+ potential problems in a number of widely used models.
