## Supplementary material for "Repository of logically consistent real-world Boolean network models": Online-only Table 2

### Sheet: Cell Collective
List last updated in March 2022
NAME	UPDATED	BBM ID
Signaling in Macrophage Activation	2016-01-22	1
Signal Transduction in Fibroblasts	2017-11-29	2
Mammalian Cell Cycle	2018-06-07	3
ErbB (1-4) Receptor Signaling	2016-01-22	4
FA BRCA pathway	2016-01-22	5
HGF Signaling in Keratinocytes	2017-07-12	6
Cortical Area Development	2016-01-22	7
Death Receptor Signaling	2016-01-22	8
Yeast Apoptosis	2018-04-19	9
Cardiac development	2017-07-19	10
Guard Cell Abscisic Acid Signaling	2017-07-19	11
T Cell Receptor Signaling	2019-08-09	12
Cholesterol Regulatory Pathway	2016-01-23	13
T-LGL Survival Network 2008	2017-05-15	14
Neurotransmitter Signaling Pathway	2018-08-05	15
IL-1 Signaling	2017-05-18	16
Differentiation of T lymphocytes	2017-08-12	17
EGFR & ErbB Signaling	2018-04-15	18
IL-6 Signalling	2017-05-18	19
Apoptosis Network	2017-10-13	20
Body Segmentation in Drosophila 2013	2017-07-19	21
B cell differentiation	2016-01-27	22
Mammalian Cell Cycle 2006	2017-07-19	23
Budding Yeast Cell Cycle	2016-01-22	24
T-LGL Survival Network 2011	2018-06-05	25
Budding Yeast Cell Cycle 2009	2016-03-30	26
Wg Pathway of Drosophila Signalling Pathways	2016-01-22	27
VEGF Pathway of Drosophila Signaling Pathway	2016-01-22	28
Toll Pathway of Drosophila Signaling Pathway	2016-01-22	29
Processing of Spz Network from the Drosophila Signaling Pathway	2016-01-22	30
Cell Cycle Transcription by Coupled CDK and Network Oscillators	2016-01-22	31
T-Cell Signaling 2006	2016-01-22	32
BT474 Breast Cell Line Long-term ErbB Network	2016-01-22	33
HCC1954 Breast Cell Line Long-term ErbB Network	2016-01-22	34
BT474 Breast Cell Line Short-term ErbB Network	2016-01-22	35
HCC1954 Breast Cell Line Short-term ErbB Network	2016-01-22	36
SKBR3 Breast Cell Line Short-term ErbB Network	2016-01-22	37
SKBR3 Breast Cell Line Long-term ErbB Network	2016-01-22	38
HIV-1 interactions with T Cell Signalling Pathway	2019-11-12	39
T cell differentiation	2016-01-27	40
Influenza A Virus Replication Cycle	2016-01-22	41
TOL Regulatory Network	2016-01-22	42
Bordetella bronchiseptica	2016-01-22	43
Trichostrongylus retortaeformis	2016-01-22	44
HH Pathway of Drosophila Signaling Pathways	2016-01-22	45
B bronchiseptica and T retortaeformis coinfection	2017-07-17	46
FGF pathway of Drosophila Signalling Pathways	2016-01-22	47
Glucose Repression Signaling 2009	2017-10-16	48
Oxidative Stress Pathway	2017-07-14	49
CD4 T cell signaling	2016-01-22	50
Colitis-associated colon cancer	2017-01-30	51
Septation Initiation Network	2017-02-06	52
Predicting Variabilities in Cardiac Gene	2017-02-13	53
PC12 Cell Differentiation	2017-03-03	54
Human Gonadal Sex Determination	2017-02-13	55
IGVH mutations in chronic lymphocytic leukemia	2017-03-15	56
Fanconi anemia and checkpoint recovery	2017-02-10	57
Arabidopsis thaliana Cell Cycle	2017-10-13	58
Bortezomib Responses in U266 Human Myeloma Cells	2018-03-27	59
Stomatal Opening Model	2018-03-20	60
Pro-inflammatory Tumor Microenvironment in Acute Lymphoblastic Leukemia	2017-03-31	61
CD4+ T Cell Differentiation and Plasticity	2017-02-25	62
Lac Operon	2016-12-19	63
Metabolic Interactions in the Gut Microbiome	2017-04-10	64
Tumour Cell Invasion and Migration	2017-04-28	65
CD4+ T cell Differentiation	2018-04-12	66
Regulation of the L-arabinose operon of Escherichia coli.	2017-07-18	67
Aurora Kinase A in Neuroblastoma	2018-04-23	68
Iron acquisition and oxidative stress response in aspergillus fumigatus.	2017-05-19	69
MAPK Cancer Cell Fate Network	2017-07-25	70
Treatment of Castration-Resistant Prostate Cancer	2017-07-18	71
Lymphopoiesis Regulatory Network	2017-07-25	72
Lymphoid and myeloid cell specification and transdifferentiation	2017-07-25	73
T-LGL Survival Network 2011 Reduced Network	2017-07-20	74
Inflammatory Bowel Disease (IBD) Model	2018-04-05	75
Senescence Associated Secretory Phenotype	2018-04-03	76
Signaling Pathway for Butanol Production in Clostridium beijerinckii NRRL B-598	2019-04-03	77
Immune System Model	2020-03-12	78

### Sheet: GINsim
List last updated in March 2022
NAME	BBM ID	MULTIVALUED
Asymmetric Cell Division in Caulobacter Crescentus	109, 110	no
Boolean model of geroconversion	108	no
Budding yeast cell cycle (adapted from Irons, 2009)	26	no
Budding yeast cell cycle (Fauré et al. 2009)	146	yes
Budding yeast cell cycle (Orlando et al. 2008)	31	no
Budding yeast exit module	147	yes
Cell fate decision network in the AGS gastric cancer cell line	148, 149	yes
Cell-Fate Decision in Response to Death Receptor Engagement	008, 150	no
Contribution of ROS and metabolic status to neonatal and adult CD8+ T cell activation	151, 152	yes
Control of proliferation by oncogenes and tumor suppressors	153	yes
Control of Th1/Th2 cell differentiation	154	yes
Control of Th1/Th2/Th17/Treg cells differentiation	155, 156	yes
Control of Th1/Th2/Th17/Treg/Tfh/Th9/Th22 cell differentiation	157	yes
Controlling the lysis-lysogeny decision in the phage lambda	158	yes
Core engine controlling the budding yeast cell cycle	159	yes
Differential expression of IL17 isoforms A and F in helper T Lymphocytes	160	yes
Differentiation of Monocytes to Dendritic Cells	161	yes
Drosophila cell cycle	104	no
Drosophila Dpp Signalling pathway	162	yes
Drosophila EGF Signalling pathway	163	yes
Drosophila eggshell patterning	164, 165	yes
Drosophila FGF Signalling pathway	47	no
Drosophila Hh Signalling pathway	45	no
Drosophila JAK/STAT Signalling pathway	166	yes
Drosophila mesoderm specification	167	yes
Drosophila Notch Signalling pathway	168	yes
Drosophila SPATZLE Processing pathway	30	no
Drosophila Toll Signalling pathway	29	no
Drosophila VEGF Signalling pathway	28	no
Drosophila Wg Signalling pathway	27	no
DV boundary formation of the Wing imaginal disc	97	no
ERBB receptor-regulated G1/S transition	96	no
Fission Yeast Cell Cycle	95	no
Gap Model	169, 170, 171, 172	yes
HSPCs-MSCs. Communication pathways between HSPCs and MSCs	61	no
Immune checkpoints	93	no
Immunogenic Cell Death	???	???
Logical model of the regulatory network controlling dorsal-ventral axis specification in the sea urchin P. lividius	175	yes
Logical modelling of myelofibrotic microenvironment predicts dysregulated progenitor stem cell crosstalk	176	yes
Lymphoid and myeloid cell specification and transdifferentiation	177	yes
MAPK network	089, 090, 091, 070	no
Mast cell activation	178	yes
Microenvironment control of hybrid Epithelial-Mesenchymal phenotypes	179	yes
miR-9 and timing of neurogenesis	88	no
Molecular Pathways Enabling Tumour Cell Invasion and Migration	086, 065	no
Morphogenetic checkpoint of the budding yeast cell cycle	180	yes
Multilevel mammalian cell cycle model	181, 182	yes
Mutually exclusive and co-occurring genetic alterations in bladder tumorigenesis	183	yes
Network model of survival signaling in large granular lymphocyte leukemia	14	no
p53-Mdm2 network involved in DNA repair	184	yes
Primary sex determination of chicken gonads	185, 186	yes
Primary sex determination of placental mammals	187, 188	yes
Qualitative modelling of the network controlling Trp biosynthesis	189	yes
Response to BRAF treatment in melanoma and colorectal cancer	190	yes
Restriction point control of the mammalian cell cycle	23	no
Segment polarity module	191, 192	yes
Senescence onset at the G1/S cell cycle checkpoint	193	yes
Signalling in prostate cancer	83	no
Specification of vulval precursor cells and cell fusion control in C. elegans	194	yes
T cells response to CTLA4 and PD-1 checkpoint inhibitors	195	yes
T-lymphocyte specification	196	yes
TCR and TLR5 merged Boolean model	080, 081, 082	no
TCR signalisation	32	no
The Anterior-Posterior Boundary	197	yes
The pair-rule cross-regulatory module	198	yes

### Sheet: COVID Disease Map
List last updated in July 2022
NAME	BBM ID
Apoptosis	111
Coagulation pathway	112
ER stress	113
ETC	114
E protein	115
HMOX1 pathway	116
IFN lambda	117
Interferon 1	118
JNK pathway	119
Kynurenin pathway	120
NLRP3 activation	121
NSP14	122
NSP4 NSP6	123
NSP9 protein	124
ORF10 CUL2 pathway	125
ORF3A	126
PAMP signalling	127
Pyrimidine deprivation	128
RTC and transcription	129
Renin angiotensin	130
TGFB pathway	131
Virus replication cycle	132

### Sheet: Biomodels
List last updated in July 2022
NAME	BIOMODELS ID	BBM ID	UPDATED	MULTIVALUED	URL
EGF and TNFalpha mediated signalling pathway	BIOMD0000000562	136	2018-12-21	no	https://www.ebi.ac.uk/biomodels/BIOMD0000000562
T CD4+ lymphocyte transcriptional-signaling regulatory network	BIOMD0000000592	062 (v1)	2016-04-19	no	https://www.ebi.ac.uk/biomodels/BIOMD0000000592
T CD4+ lymphocyte transcriptional-signaling regulatory network	BIOMD0000000593	062 (v2)	2017-10-04	no	https://www.ebi.ac.uk/biomodels/BIOMD0000000593
Signal transduction	MODEL1305240000	135	2013-06-10	no	https://www.ebi.ac.uk/biomodels/MODEL1305240000
Gene regulatory network to maintain the root stem cell niche	MODEL1504170000	133 (v1)	2016-05-09	no	https://www.ebi.ac.uk/biomodels/MODEL1504170000
Gene regulatory network to maintain the root stem cell niche	MODEL1504170001	133 (v2)	2016-05-09	no	https://www.ebi.ac.uk/biomodels/MODEL1504170001
Gene regulatory network to maintain the root stem cell niche	MODEL1504170002	133 (v3)	2016-05-09	no	https://www.ebi.ac.uk/biomodels/MODEL1504170002
Gene regulatory network to maintain the root stem cell niche	MODEL1504170003	133 (v4)	2016-05-09	no	https://www.ebi.ac.uk/biomodels/MODEL1504170003
Signalling in liver cancer	MODEL1506260000	137	2015-06-26	no	https://www.ebi.ac.uk/biomodels/MODEL1506260000
Cross-modularity between high osmolarity and mating pathways	MODEL1506260002	141	2015-06-26	no	https://www.ebi.ac.uk/biomodels/MODEL1506260002
nflammatory responses during acute hyperinsulinemia	MODEL1606020000	139	2017-06-27	no	https://www.ebi.ac.uk/biomodels/MODEL1606020000
Mesoderm specification during Drosophila development	MODEL1607310000	167	2016-10-25	yes	https://www.ebi.ac.uk/biomodels/MODEL1607310000
Blood stem cell regulatory network (LMPP network)	MODEL1610060000	142 (v1)	2017-06-09	no	https://www.ebi.ac.uk/biomodels/MODEL1610060000
Blood stem cell regulatory network (LMPP network)	MODEL1610060001	142 (v2)	2017-06-09	no	https://www.ebi.ac.uk/biomodels/MODEL1610060001
Lymphoid and myeloid cell specification and transdifferentiation	MODEL1610240000	73	2017-06-08	no	https://www.ebi.ac.uk/biomodels/MODEL1610240000
Signalling pathway that control S-phase entry and geroconversion	MODEL1611180000	108	2016-11-29	no	https://www.ebi.ac.uk/biomodels/MODEL1611180000
Mammalian cell cycle regulation - Logical Model	MODEL1611230001	181	2016-11-29	yes	https://www.ebi.ac.uk/biomodels/MODEL1611230001
Boolean model of TCR signaling for CD4 + T cell activation	MODEL1903260001	80	2021-04-06	no	https://www.ebi.ac.uk/biomodels/MODEL1903260001
Boolean model of combined TCR and TLR5 signaling for CD4 + T cell activation	MODEL1903260003	82	2021-04-06	no	https://www.ebi.ac.uk/biomodels/MODEL1903260003
Logical model of the regulatory network controlling T cell commitment	MODEL2002170001	196	2021-04-06	yes	https://www.ebi.ac.uk/biomodels/MODEL2002170001
SeaUrchin_model_ginsim	MODEL2002190001	175	2021-01-06	yes	https://www.ebi.ac.uk/biomodels/MODEL2002190001
Microenvironment control of hybrid Epithelial-Mesenchymal phenotypes	MODEL2004040001	179	2020-06-30	yes	https://www.ebi.ac.uk/biomodels/MODEL2004040001
Yeast Cell cycle control network	MODEL2007020001	???	2020-10-30	no	https://www.ebi.ac.uk/biomodels/MODEL2007020001
Interplay between SMAD2 and STAT5A regulating IL-17A/F expression in Th cells.	MODEL2101150001	160	2021-04-06	yes	https://www.ebi.ac.uk/biomodels/MODEL2101150001
