## Supplementary material for "Repository of logically consistent real-world Boolean network models": Online-only Table 1

### Sheet: Hárok1
ID	Name	Variables	Inputs	Regulations	Publication	Cell collective	GINsim	Biomodels	Disease map	Non-essential regulations	Wrong monotonicity	Redundant variables	Identity inputs	Other		Note that "identity inputs" is not an error, just a transformation to make the models more "canonical".
	Total	9230	2135	26969		78	83	18	22	160	224	29	207	28		Also, for multi-valued models, some errors are automatically fixed during Booleanization and are not detected.
1	SIGNALING-IN-MACROPHAGE-ACTIVATION	302	19	533	https://doi.org/10.1186/1752-0509-2-36	1	0	0	0	4	0	0	0
2	SIGNAL-TRANSDUCTION-IN-FIBROBLASTS	130	9	557	https://doi.org/10.1073/pnas.0705088105	1	0	0	0	4	18	0	0
3	MAMMALIAN-CELL-CYCLE	19	1	51	https://doi.org/10.1186/1752-0509-3-1	1	0	0	0	1	0	0	0
4	ERBB-RECEPTOR-SIGNALING	225	22	1100	https://doi.org/10.1371/journal.pone.0061757	1	0	0	0	4	27	0	0
5	FA-BRCA-PATHWAY	28	0	123	https://doi.org/10.1093/bioinformatics/bts036	1	0	0	0	1	5	0	0
6	HGF-SIGNALING-IN-KERATINOCYTES	62	6	103	https://doi.org/10.1093/bioinformatics/bts410	1	0	0	0	0	0	0	0
7	CORTICAL-AREA-DEVELOPMENT	5	0	14	https://doi.org/10.1371/journal.pcbi.1000936	1	0	0	0	0	0	0	0
8	DEATH-RECEPTOR-SIGNALING	25	3	45	https://doi.org/10.1371/journal.pcbi.1000702	1	1	0	0	0	0	0	0
9	YEAST-APOPTOSIS	60	13	114	https://doi.org/10.3389/fphys.2012.00446	1	0	0	0	0	0	0	0
10	CARDIAC-DEVELOPMENT	13	2	37	https://doi.org/10.1371/journal.pone.0046798	1	0	0	0	0	0	0	1
11	GUARD-CELL-ABSCISIC-ACID-SIGNALING	40	4	78	https://doi.org/10.1371/journal.pbio.0040312	1	0	0	0	0	2	0	0
12	T-CELL-RECEPTOR-SIGNALING	94	7	158	https://doi.org/10.1371/journal.pcbi.0030163	1	0	0	0	0	0	0	0
13	CHOLESTEROL-REGULATORY-PATHWAY	32	2	41	https://doi.org/10.1186/1752-0509-2-99	1	0	0	0	0	0	0	2
14	T-LGL-SURVIVAL-NETWORK-2008	54	7	193	https://doi.org/10.1073/pnas.0806447105	1	1	0	0	0	0	0	0
15	NEUROTRANSMITTER-SIGNALING-PATHWAY	14	2	20	https://doi.org/10.1016/j.jtbi.2006.08.014	1	0	0	0	0	0	0	2
16	IL-1-SIGNALING	104	14	218	https://doi.org/10.1039/C1MB05261F	1	0	0	0	0	1	0	0
17	DIFFERENTIATION-OF-T-LYMPHOCYTES	41	9	97	https://doi.org/10.1016/j.biosystems.2013.05.007	1	0	0	0	0	0	0	0
18	EGFR-ERBB-SIGNALING	76	28	226	https://doi.org/10.1371/journal.pcbi.1000438	1	0	0	0	0	2	0	0
19	IL-6-SIGNALING	71	15	149	https://doi.org/10.1039/C1MB05261F	1	0	0	0	0	1	0	0
20	APOPTOSIS-NETWORK	39	2	73	https://doi.org/10.1016/j.jtbi.2009.04.024	1	0	0	0	0	1	0	0
21	BODY-SEGMENTATION-IN-DROSOPHILA-2013	14	3	29	https://doi.org/10.1371/journal.pone.0055946	1	0	0	0	0	0	0	0
22	B-CELL-DIFFERENTIATION	17	5	39	https://doi.org/10.1371/journal.pcbi.1004696	1	0	0	0	0	1	0	0
23	MAMMALIAN-CELL-CYCLE-2006	9	1	34	https://doi.org/10.1093/bioinformatics/btl210	1	1	0	0	0	2	0	1
24	BUDDING-YEAST-CELL-CYCLE	16	4	42	https://doi.org/10.1371/journal.pone.0045780	1	0	0	0	0	2	0	0
25	T-LGL-SURVIVAL-NETWORK-2011	54	6	195	https://doi.org/10.1371/journal.pcbi.1002267	1	0	0	0	0	0	0	0
26	BUDDING-YEAST-CELL-CYCLE-2009	18	0	59	https://doi.org/10.1016/j.jtbi.2008.12.028	1	1	0	0	1	0	0	0
27	WG-PATHWAY-OF-DROSOPHILA	12	14	29	https://doi.org/10.1039/C3MB70187E	1	1	0	0	0	4	0	0
28	VEGF-PATHWAY-OF-DROSOPHILA	10	8	18	https://doi.org/10.1039/C3MB70187E	1	1	0	0	0	0	0	0
29	TOLL-PATHWAY-OF-DROSOPHILA	9	2	11	https://doi.org/10.1039/C3MB70187E	1	1	0	0	0	1	0	0
30	SPZ-NETWORK-OF-DROSOPHILA	18	6	28	https://doi.org/10.1039/C3MB70187E	1	1	0	0	0	0	0	0
31	CELL-CYCLE-TRANSCRIPTION	9	0	19	https://doi.org/10.1038/nature06955	1	1	0	0	0	0	0	0
32	T-CELL-SIGNALLING-2006	37	3	53	https://doi.org/10.1186/1471-2105-7-56	1	1	0	0	0	0	0	0
33	BT474-BREAST-CELL-LINE-LONG-TERM	19	5	68	https://doi.org/10.1186/1752-0509-8-75	1	0	0	0	0	0	1	1
34	HCC1954-BREAST-CELL-LINE-LONG-TERM	19	4	68	https://doi.org/10.1186/1752-0509-8-75	1	0	0	0	0	0	2	0
35	BT474-BREAST-CELL-LINE-SHORT-TERM	11	5	46	https://doi.org/10.1186/1752-0509-8-75	1	0	0	0	0	0	0	0
36	HCC1954-BREAST-CELL-LINE-SHORT-TERM	11	5	46	https://doi.org/10.1186/1752-0509-8-75	1	0	0	0	0	0	0	0
37	SKBR3-BREAST-CELL-LINE-SHORT-TERM	11	5	41	https://doi.org/10.1186/1752-0509-8-75	1	0	0	0	0	0	0	0
38	SKBR3-BREAST-CELL-LINE-LONG-TERM	21	4	81	https://doi.org/10.1186/1752-0509-8-75	1	0	0	0	0	0	0	0
39	HIV-1-INTERACTIONS-WITH-T-CELL-SIGNALING	124	14	368	https://doi.org/10.1093/bioinformatics/btu787	1	0	0	0	17	0	0	0
40	T-CELL-DIFFERENTIATION	19	4	34	https://doi.org/10.1186/1742-4682-3-13	1	0	0	0	0	0	0	0
41	INFLUENZA-VIRUS-REPLICATION-CYCLE	120	11	302	https://doi.org/10.1007/s11538-012-9777-2	1	0	0	0	8	0	0	0
42	TOL-REGULATORY-NETWORK	14	10	48	https://doi.org/10.1111/1462-2920.12014	1	0	0	0	0	0	0	0
43	BORDETELLA-BRONCHISEPTICA	33	0	79	https://doi.org/10.1371/journal.pcbi.1002345	1	0	0	0	0	0	0	0
44	TRICHOSTRONGYLUS-RETORTAEFORMIS	25	1	58	https://doi.org/10.1371/journal.pcbi.1002345	1	0	0	0	0	1	0	0
45	HH-PATHWAY-OF-DROSOPHILA	11	13	32	https://doi.org/10.1039/C3MB70187E	1	1	0	0	0	7	0	0
46	B-BRONCHISEPTICA-AND-T-RETORTAEFORMIS	52	1	135	https://doi.org/10.1371/journal.pcbi.1002345	1	0	0	0	0	0	0	0
47	FGF-PATHWAY-OF-DROSOPHILA	14	9	24	https://doi.org/10.1039/C3MB70187E	1	1	0	0	2	0	0	0
48	GLUCOSE-REPRESSION-SIGNALING-2009	55	18	97	https://doi.org/10.1186/1752-0509-3-7	1	0	0	0	0	5	0	0
49	OXIDATIVE-STRESS-PATHWAY	18	1	32	https://doi.org/10.1186/1471-2164-13-S6-S4	1	0	0	0	0	0	0	0
50	CD4-T-CELL-SIGNALING	154	34	351	https://doi.org/10.3389/fimmu.2014.00599	1	0	0	0	0	5	0	0
51	COLITIS-ASSOCIATED-COLON-CANCER	69	1	153	https://doi.org/10.1038/srep14739	1	0	0	0	0	1	0	0
52	SEPTATION-INITIATION-NETWORK	23	8	50	https://doi.org/10.1371/journal.pone.0134214	1	0	0	0	3	3	0	0
53	PREDICTING-VARIABILITIES-IN-CARDIAC-GENE	13	2	37	https://doi.org/10.1371/journal.pone.0131832	1	0	0	0	0	0	0	1
54	PC12-CELL-DIFFERENTIATION	61	1	108	https://doi.org/10.3389/fgene.2016.00044	1	0	0	0	0	0	0	0
55	HUMAN-GONADAL-SEX-DETERMINATION	19	0	79	https://doi.org/10.1186/s12976-015-0023-0	1	0	0	0	3	7	0	0
56	IGVH-MUTATIONS-IN-LYMPHOCYTIC-LEUKEMIA	66	25	125	https://doi.org/10.1186/s12976-015-0008-z	1	0	0	0	25	0	0	25
57	FANCONI-ANEMIA-AND-CHECKPOINT-RECOVERY	15	0	66	https://doi.org/10.1186/s12976-015-0011-4	1	0	0	0	2	2	0	0
58	ARABIDOPSIS-THALIANA-CELL-CYCLE	14	0	66	https://doi.org/10.1371/journal.pcbi.1004486	1	0	0	0	0	4	0	0
59	BORTEZOMIB-RESPONSES-IN-MYELOMA-CELLS	62	5	131	https://doi.org/10.1124/jpet.115.224766	1	0	0	0	4	1	0	0
60	STOMATAL-OPENING	44	5	167	https://doi.org/10.1186/s12918-016-0327-7	1	0	0	0	0	4	0	0
61	TUMOR-MICROENVIRONMENT-IN-LYMPHOBLASTIC-LEUKEAMIA	24	2	79	https://doi.org/10.3389/fphys.2016.00349	1	1	0	0	0	0	0	2
62	CD4-T-CELL-DIFFERENTIATION-AND-PLASTICITY	12	6	78	https://doi.org/10.1371/journal.pcbi.1004324	1	0	1	0	0	0	0	0
63	LAC-OPERON	10	3	22	https://doi.org/10.1089/cmb.2011.0031	1	0	0	0	0	0	0	0
64	METABOLIC-INTERACTIONS-IN-GUT-MICROBIOME	8	4	27	https://doi.org/10.1371/journal.pcbi.1004338	1	0	0	0	0	0	0	3
65	TUMOUR-CELL-INVASION-AND-MIGRATION	30	2	156	https://doi.org/10.1371/journal.pcbi.1004571	1	1	0	0	0	0	0	0
66	CD4-T-CELL-DIFFERENTIATION	29	9	96	https://doi.org/10.1186/1752-0509-6-96	1	0	0	0	5	1	0	0
67	REGULATION-OF-L-ARABINOSE-OPERON	9	4	18	https://doi.org/10.1007/s11538-017-0306-1	1	0	0	0	0	0	0	0
68	AURORA-KINASE-A-IN-NEUROBLASTOMA	19	4	43	https://doi.org/10.1016/j.canlet.2015.11.025	1	0	0	0	0	2	0	0
69	IRON-ACQUISITION-AND-STRESS-RESPONSE	20	2	38	https://doi.org/10.1186/s12918-015-0163-1	1	0	0	0	0	2	0	0
70	MAPK-CANCER-CELL-FATE	49	4	104	https://doi.org/10.1371/journal.pcbi.1003286	1	1	0	0	0	0	0	0
71	CASTRATION-RESISTANT-PROSTATE-CANCER	28	14	51	https://doi.org/10.1186/s12859-017-1522-2	1	0	0	0	0	1	0	0
72	LYMPHOPOIESIS-REGULATORY-NETWORK	67	14	160	https://doi.org/10.1016/j.biosystems.2015.09.004	1	0	0	0	0	50	0	0
73	LYMPHOID-AND-MYELOID-CELL-SPECIFICATION	31	2	94	https://doi.org/10.1073/pnas.161062211	1	0	1	0	0	29	0	0
74	T-LGL-SURVIVAL-NETWORK-2011-REDUCED	18	0	43	https://doi.org/10.1371/journal.pcbi.1002267	1	0	0	0	0	0	0	0
75	INFLAMMATORY-BOWEL-DISEASE	47	0	287	https://doi.org/10.1371/journal.pone.0192949	1	0	0	0	0	0	0	0
76	SENESCENCE-ASSOCIATED-SECRETORY-PHENOTYPE	49	2	96	https://doi.org/10.1371/journal.pcbi.1005741	1	0	0	0	0	1	0	0
77	SIGNALLING-PATHWAY-FOR-BUTANOL-PRODUCTION	53	13	139	http://hdl.handle.net/11012/177647	1	0	0	0	2	1	0	0
78	IMMUNE-SYSTEM	151	13	506	https://doi.org/10.1186/1752-0509-6-96	1	0	0	0	6	7	0	0
79	COLORECTAL-TUMORIGENESIS	184	13	747	https://doi.org/10.1186/s12918-016-0341-9	0	0	0	0	38	18	0	0	3	Missing regulations, plus a few typos which are not counted.
80	TCR-SIGNALING-2018	95	15	212	https://doi.org/10.1126/scisignal.aar3641	0	1	1	0	0	0	0	0
81	TLR5-SIGNALING-2018	40	2	68	https://doi.org/10.1126/scisignal.aar3641	0	1	0	0	0	0	0	1
82	TCR-TLR5-SIGNALING-2018	112	16	257	https://doi.org/10.1126/scisignal.aar3641	0	1	1	0	0	0	0	3
83	SIGNALING-IN-PROSTATE-CANCER	122	11	420	https://doi.org/10.7554/eLife.72626	0	1	0	0	0	0	0	11
84	ABA-INDUCED-STOMATAL-CLOSURE	58	23	155	https://doi.org/10.1371/journal.pbio.2003451	0	0	0	0	4	0	0	0	6	Missing regulations, variables with no functions, plus a few typos which are not counted.
85	REPROGRAMMING-TESTES-DERIVED-STEM-CELLS	23	4	49	https://doi.org/10.1016/j.cmpb.2020.105473	0	0	0	0	0	0	3	0
86	TUMOUR-CELL-INVASION-AND-MIGRATION-REDUCED	18	2	88	http://dx.doi.org/10.1371/journal.pcbi.1004571	0	1	0	0	0	0	0	0
87	INFLAMMATORY-GENE-EXPRESSION-IN-MACROPHAGES	99	34	190	https://doi.org/10.1371/journal.pcbi.1005018	0	0	0	0	0	0	0	0	1	Typos, but not counted?
88	MIR-9-NEUROGENESIS	6	0	11	http://dx.doi.org/10.1016/j.devcel.2012.03.003	0	1	0	0	0	0	0	0
89	MAPK-REDUCED-1	13	4	78	http://dx.doi.org/10.1371/journal.pcbi.1003286	0	1	0	0	0	0	0	0
90	MAPK-REDUCED-2	14	4	60	http://dx.doi.org/10.1371/journal.pcbi.1003286	0	1	0	0	0	0	0	0
91	MAPK-REDUCED-3	12	4	58	http://dx.doi.org/10.1371/journal.pcbi.1003286	0	1	0	0	0	0	0	0
92	HEPATOCELLULAR-CARCINOMA	61	8	139	https://doi.org/10.1158/0008-5472.CAN-14-0225	0	0	0	0	4	3	0	0	4	Missing regulations and a typo.
93	IMMUNE-CHECKPOINT-INHIBITORS	51	15	128	http://dx.doi.org/10.3390/cancers12123600	0	1	0	0	0	0	0	0
94	MACROPHAGE-POLARIZATION-STATES	23	8	52	https://doi.org/10.3389/fphys.2018.01659	0	0	0	0	2	0	0	0	8	Missing regulations.
95	FISSION-YEAST-2008	9	1	27	https://doi.org/10.1371/journal.pone.0001672	0	1	0	0	0	0	0	0
96	ERBB-REGULATED-G1-S-TRANSITION	19	1	48	https://doi.org/10.1186/1752-0509-3-1	0	1	0	0	0	0	0	0
97	DROSOPHILA-WINGS-AP	8	2	14	http://dx.doi.org/10.1534/genetics.106.061218	0	1	0	0	0	0	0	0
98	MACROPHAGE-POLARIZATION-EXTENDED	30	12	72	https://doi.org/10.3390/cancers12123664	0	0	0	0	0	0	0	0	3	Typos and overall unclear function description, some changes are probably not counted.
99	YEAST-HYPHAL-TRANSITION	16	3	36	https://doi.org/10.1371/journal.pcbi.1008690	0	0	0	0	0	0	0	3
100	ACUTE-MYELOID-LEUKEMIA	18	3	30	https://doi.org/10.3390/jpm11020117	0	0	0	0	0	0	0	0
101	GUARD-CELL-CO2-SIGNALLING	61	24	155	https://doi.org/10.1093/plphys/kiab344	0	0	0	0	0	0	0	24
102	PANCREATIC-CANCER-MICROENVIRONMENT-REDUCED	17	5	52	https://link.springer.com/article/10.1007/s11538-021-00937-w	0	0	0	0	0	0	0	5
103	PANCREATIC-CANCER-MICROENVIRONMENT	65	4	110	https://link.springer.com/article/10.1007/s11538-021-00937-w	0	0	0	0	0	0	0	4
104	DROSOPHILA-CELL-CYCLE	11	3	42	http://dx.doi.org/10.1039/b907562n	0	1	0	0	0	0	0	0
105	PLANT-GUARD-CELL-SIGNALLING	46	3	113	https://doi.org/10.1371/journal.pcbi.1007429	0	0	0	0	0	0	0	0
106	STOMATAL-RESTING-STATE	58	22	151	https://doi.org/10.3389/fphys.2020.00927	0	0	0	0	0	0	0	22
107	DNA-DAMAGE-INDUCED-AUTOPHAGY	32	1	99	https://doi.org/10.1016/j.dnarep.2020.102971	0	0	0	0	0	0	0	0
108	GEROCONVERSION	23	2	67	http://dx.doi.org/10.1111/acel.12504	0	1	1	0	0	0	1	2
109	ASYMMETRIC-CELL-DIVISION-A	5	0	15	https://doi.org/10.1007/978-3-319-53150-2_1	0	1	0	0	0	0	0	0
110	ASYMMETRIC-CELL-DIVISION-B	9	0	12	https://doi.org/10.1007/978-3-319-53150-2_1	0	1	0	0	0	0	0	0
111	APOPTOSIS	18	15	40	https://doi.org/10.1038/s41597-020-0477-8	0	0	0	1	0	0	0	0
112	COAGULATION-PATHWAY	85	27	195	https://doi.org/10.1038/s41597-020-0477-8	0	0	0	1	1	0	0	0
113	ER-STRESS	107	75	266	https://doi.org/10.1038/s41597-020-0477-8	0	0	0	1	0	0	0	0
114	ETC	46	38	154	https://doi.org/10.1038/s41597-020-0477-8	0	0	0	1	4	0	1	0
115	E-PROTEIN	17	18	40	https://doi.org/10.1038/s41597-020-0477-8	0	0	0	1	0	0	0	3
116	HMOX1-PATHWAY	89	55	228	https://doi.org/10.1038/s41597-020-0477-8	0	0	0	1	0	0	1	0
117	IFN-LAMBDA	28	19	52	https://doi.org/10.1038/s41597-020-0477-8	0	0	0	1	0	0	1	0
118	INTERFERON-1	66	55	190	https://doi.org/10.1038/s41597-020-0477-8	0	0	0	1	0	0	0	0
119	JNK-PATHWAY	13	6	21	https://doi.org/10.1038/s41597-020-0477-8	0	0	0	1	0	0	0	0
120	KYNURENINE-PATHWAY	78	72	304	https://doi.org/10.1038/s41597-020-0477-8	0	0	0	1	0	0	0	0
121	NLRP3-ACTIVATION	39	18	91	https://doi.org/10.1038/s41597-020-0477-8	0	0	0	1	0	0	1	0
122	NSP14	74	94	558	https://doi.org/10.1038/s41597-020-0477-8	0	0	0	1	1	0	0	0
123	NSP4-NSP6	43	17	62	https://doi.org/10.1038/s41597-020-0477-8	0	0	0	1	0	0	0	0
124	NSP9-PROTEIN	119	133	257	https://doi.org/10.1038/s41597-020-0477-8	0	0	0	1	0	0	0	0
125	ORF10-CUL2-PATHWAY	34	17	92	https://doi.org/10.1038/s41597-020-0477-8	0	0	0	1	0	0	1	0
126	ORF3A	24	18	56	https://doi.org/10.1038/s41597-020-0477-8	0	0	0	1	1	0	0	1
127	PAMP-SIGNALING	44	35	109	https://doi.org/10.1038/s41597-020-0477-8	0	0	0	1	3	0	2	0
128	PYRIMIDINE-DEPRIVATION	56	34	131	https://doi.org/10.1038/s41597-020-0477-8	0	0	0	1	0	0	0	0
129	RTC-AND-TRANSCRIPTION	33	1	40	https://doi.org/10.1038/s41597-020-0477-8	0	0	0	1	0	0	0	0
130	RENIN-ANGIOTENSIN	43	34	130	https://doi.org/10.1038/s41597-020-0477-8	0	0	0	1	0	0	0	0
131	TGFB-PATHWAY	7	14	24	https://doi.org/10.1038/s41597-020-0477-8	0	0	0	1	0	0	0	0
132	VIRUS-REPLICATION-CYCLE	129	19	268	https://doi.org/10.1038/s41597-020-0477-8	0	0	0	1	0	0	6	0
133	ROOT-STEM-CELL-2010	8	2	16	https://doi.org/10.1186/1752-0509-4-134	0	0	1	0	0	0	0	2
134	RHEUMATOID-ARTHRITIS	35	3	59	https://doi.org/10.3390/jpm11080785	0	0	0	0	0	0	0	0
135	SIGNAL-TRANSDUCTION	28	2	33	https://doi.org/10.1088/1478-3975/9/4/045003	0	0	1	0	0	0	0	0
136	EGF-TNF-ALPHA-SIGNALLING-PATHWAY	26	2	31	https://doi.org/10.1186/1752-0509-7-135	0	0	1	0	0	0	0	0
137	SIGNALLING-IN-LIVER-CANCER	71	11	118	https://doi.org/10.1186/1752-0509-6-133	0	0	1	0	0	0	0	0
138	APOPTOSIS-UPDATED	17	14	37	https://doi.org/10.1101/2020.04.02.019075	0	0	0	0	0	0	0	14
139	ACUTE-RESPONSES-DURING-HYPERINSULINEMIA	10	9	64	https://doi.org/10.1186/s12918-017-0436-y	0	0	1	0	0	0	0	9
140	BREAST-CANCER-DRUG-RESISTANCE	62	18	211	https://doi.org/10.1186/s41236-017-0007-6	0	0	0	0	0	0	0	18
141	HIGH-OSMOLARITY-AND-MATING-PATHWAYS	43	2	94	https://doi.org/10.15252/msb.20145112	0	0	1	0	0	0	0	0
142	BLOOD-STEM-CELL	27	2	126	https://doi.org/10.1073/pnas.1610609114	0	0	1	0	0	0	0	2
143	BREAST-CANCER-INHIBITORS	71	26	223	https://doi.org/10.1158/0008-5472.CAN-21-1208	0	0	0	0	0	0	3	26
144	SNF1-AMPK-PATHWAY	146	56	482	https://doi.org/10.1038/npjsba.2015.7	0	0	0	0	0	0	0	0
145	MELANOGENESIS	61	1	113	https://doi.org/10.1038/srep10305	0	0	0	0	0	0	0	0
146	BUDDING-YEAST-FAURE-2009	40	10	271	https://doi.org/10.1039/B910101M	0	1	0	0	0	0	0	0
147	BUDDING-YEAST-EXIT-MODULE	11	5	44	https://doi.org/10.1039/B910101M	0	1	0	0	0	0	0	0
148	AGS-CELL-FATE-DECISION	83	0	185	http://dx.doi.org/10.1371/journal.pcbi.1004426	0	1	0	0	0	0	0	0
149	AGS-CELL-FATE-DECISION-REDUCED	12	2	62	http://dx.doi.org/10.1371/journal.pcbi.1004426	0	1	0	0	0	0	0	0
150	CELL-FATE-DECISION-MULTISCALE	31	2	52	https://doi.org/10.1371/journal.pcbi.1000702	0	1	0	0	0	0	0	0
151	TCR-REDOX-METABOLISM	130	3	417	http://dx.doi.org/10.1371/journal.pone.0226388	0	1	0	0	0	0	0	0
152	TCR-REDOX-METABOLISM-REDUCED	50	3	288	http://dx.doi.org/10.1371/journal.pone.0226388	0	1	0	0	0	0	0	0
153	CONTROL-OF-PROLIFERATION	17	1	34	http://dx.doi.org/10.1016/j.coisb.2018.02.002	0	1	0	0	0	0	0	0
154	CONTROL-OF-TH1-TH2-DIFFERENTIATION	18	3	50	http://dx.doi.org/10.1016/j.biosystems.2005.10.004	0	1	0	0	0	0	0	0
155	CONTROL-OF-TH1-TH2-TH17-TREG-DIFFERENTATION	45	26	164	https://doi.org/10.1371/journal.pcbi.1000912	0	1	0	0	0	0	0	0
156	CONTROL-OF-TH1-TH2-TH17-TREG-DIFFERENTATION-REDUCED	23	13	108	https://doi.org/10.1371/journal.pcbi.1000912	0	1	0	0	0	0	0	0
157	CONTROL-OF-TH-DIFFERENTATION	62	41	234	http://dx.doi.org/10.3389/fbioe.2014.00086	0	1	0	0	0	0	0	0
158	LAMBDA-PHAGE-LYSOGENY	7	0	30	https://doi.org/10.1007/BF02460619	0	1	0	0	0	0	0	0
159	BUDDING-YEAST-CORE	31	8	185	https://doi.org/10.1039/B910101M	0	1	0	0	0	0	0	0
160	IL17-DIFFERENTIAL-EXPRESSION	76	16	246	https://doi.org/10.1186/s43556-021-00034-3	0	1	1	0	0	0	0	1
161	DIFFERENTIATION-OF-MONOCYTES	94	2	244	https://doi.org/10.1098/rsfs.2020.0061	0	1	0	0	0	0	0	0
162	DROSOPHILA-DPP-PATHWAY	10	8	40	https://doi.org/10.1039/C3MB70187E	0	1	0	0	0	0	0	1
163	DROSOPHILA-EGF-PATHWAY	24	10	84	https://doi.org/10.1039/C3MB70187E	0	1	0	0	0	0	0	1
164	EGGSHELL-PATTERNING-MECHANISTIC	17	7	62	http://dx.doi.org/10.1371/journal.pcbi.1003527	0	1	0	0	0	0	0	3
165	EGGSHELL-PATTERNING-PHENOMOENOLOGICAL	4	4	16	http://dx.doi.org/10.1371/journal.pcbi.1003527	0	1	0	0	0	0	0	1
166	DROSOPHILA-JAK-STAT-PATHWAY	7	12	36	https://doi.org/10.1039/C3MB70187E	0	1	0	0	0	0	0	0
167	MESODERM-SPECIFICATION-IN-DROSOPHILA	41	16	130	https://doi.org/10.1371/journal.pcbi.1005073	0	1	1	0	0	0	0	0
168	DROSOPHILA-NOTCH-PATHWAY	7	6	26	https://doi.org/10.1039/C3MB70187E	0	1	0	0	0	0	3	0
169	DROSOPHILA-GAP-A	5	2	17	http://dx.doi.org/10.1006/jtbi.2001.2335	0	1	0	0	0	0	0	0
170	DROSOPHILA-GAP-B	4	3	15	http://dx.doi.org/10.1006/jtbi.2001.2335	0	1	0	0	0	0	0	0
171	DROSOPHILA-GAP-C	5	2	20	http://dx.doi.org/10.1006/jtbi.2001.2335	0	1	0	0	0	0	0	0
172	DROSOPHILA-GAP-D	5	2	12	http://dx.doi.org/10.1006/jtbi.2001.2335	0	1	0	0	0	0	0	0
173	GLUCOSE-REPRESSION-SIGNALLING	62	14	116	https://doi.org/10.1186%2F1752-0509-3-7	0	0	0	0	0	0	0	0
174	HEPATOCELLULAR-CARCINOMA-REDUCED	19	0	71	https://doi.org/10.1158/0008-5472.CAN-14-0225	0	0	0	0	0	0	0	0
175	SEA-URCHIN	32	9	95	https://doi.org/10.1242/dev.189944	0	1	1	0	0	0	0	3
176	MYELOFIBROTIC-MICROENVIRONMENT	47	2	148	http://dx.doi.org/10.1155/2015/415024	0	1	0	0	0	0	0	0
177	LYMPHOID-CELL-SPECIFICATION	31	3	96	http://dx.doi.org/10.1073/pnas.1610622114	0	1	0	0	0	0	0	0
178	MAST-CELL-ACTIVATION	45	3	72	http://dx.doi.org/10.1007/978-3-319-07911-0_4	0	1	0	0	0	0	0	1
179	MICROENVIRONMENT-CONTROL	46	10	149	http://dx.doi.org/10.1158/0008-5472.CAN-19-3147	0	1	1	0	0	0	0	0
180	MORPHOGENETIC-CHECKPOINT	11	1	36	https://doi.org/10.1039/B910101M	0	1	0	0	0	0	0	1
181	MULTILEVEL-CELL-CYCLE	12	1	59	http://dx.doi.org/10.1093/bioinformatics/btw457	0	1	1	0	0	0	0	0
182	BOOLEAN-CELL-CYCLE	12	2	59	http://dx.doi.org/10.1093/bioinformatics/btw457	0	1	0	0	0	0	0	0
183	ALTERATIONS-IN-BLADDER	31	4	111	http://dx.doi.org/10.1158/0008-5472.CAN-15-0602	0	1	0	0	0	0	0	0
184	P53-MDM2-NETWORK	5	1	15	http://dx.doi.org/10.1016/j.jtbi.2009.02.005	0	1	0	0	0	0	0	0
185	CHICKEN-SEX-DETERMINATION	12	3	34	http://dx.doi.org/10.1098/rsif.2018.0165	0	1	0	0	0	0	0	0
186	CHICKEN-SEX-DETERMINATION-REDUCED	7	3	25	http://dx.doi.org/10.1098/rsif.2018.0165	0	1	0	0	0	0	0	0
187	MAMMAL-SEX-DETERMINATION-1-CELL	13	6	55	http://dx.doi.org/10.1186/s12918-016-0282-3	0	1	0	0	0	0	0	0
188	MAMMAL-SEX-DETERMINATION-2-CELL	30	7	132	http://dx.doi.org/10.1186/s12918-016-0282-3	0	1	0	0	0	0	0	0
189	TRP-BIOSYNTHESIS	5	1	13	https://doi.org/10.1093/bioinformatics/bti1130	0	1	0	0	0	0	0	1
190	BRAF-TREATMENT-RESPONSE	32	5	74	https://doi.org/10.1371/journal.pcbi.1007900	0	1	0	0	0	0	0	0
191	SEGMENT-POLARITY-1-CELL	17	2	55	https://doi.org/10.1387/ijdb.072439ls	0	1	0	0	0	0	0	0
192	SEGMENT-POLARITY-6-CELL	102	0	352	https://doi.org/10.1387/ijdb.072439ls	0	1	0	0	0	0	0	0
193	SENESCENCE-G1S-CHECKPOINT	28	2	100	http://dx.doi.org/10.1186/1471-2164-15-S7-S7	0	1	0	0	0	0	0	1
194	VULVAR-PRECURSOR-CELLS	78	28	236	http://dx.doi.org/10.3389/fgene.2013.00112	0	1	0	0	0	0	1	4
195	CTLA4-PD1-CHECKPOINT-INHIBITORS	161	55	439	https://doi.org/10.3389/fphys.2020.558606	0	1	0	0	0	0	2	0
196	T-LYMPHOCYTE-SPECIFICATION	58	3	237	https://doi.org/10.1016/bs.ctdb.2020.02.008	0	1	1	0	0	0	0	0
197	ANTERIOR-POSTERIOR-BOUNDARY	48	8	253	http://dx.doi.org/10.1093/bioinformatics/btn266	0	1	0	0	0	0	0	0
198	PAIR-RULE-MODULE	11	0	48	http://dx.doi.org/10.1016/S0022-5193(03)00201-7	0	1	0	0	0	0	0	0
199	HEPATOCELLULAR-CARCINOMA-COMPARTMENTALIZED	30	0	97	https://doi.org/10.1038/s41540-022-00228-7	0	0	0	0	0	0	0	0
200	LUNG-CANCER-CELL-CYCLE	25	1	71	https://doi.org/10.1002/1873-3468.13615	0	0	0	0	0	0	0	0
201	ONKOGENE-ROLE-OF-INCRNA-ANRIL	31	2	94	https://doi.org/10.3390/biom12030420	0	0	0	0	1	1	0	0	1	Missing regulation
202	ONKOGENE-ROLE-OF-INCRNA-XIST	30	1	107	https://doi.org/10.3390/biology11040480	0	0	0	0	0	0	0	0
203	DDR-SIGNALLING-PATHWAYS	39	1	143	https://doi.org/10.1038/s41598-022-08900-y	0	0	0	0	0	0	0	0
204	HUMAN-BRAIN-ORGANOIDS	76	1	205	https://doi.org/10.1038/s41467-020-20440-5	0	0	0	0	0	0	0	1
205	EPITHELIAL-MESENCHYMAL-TRANSITION-IN-BLADDER	41	4	118	https://doi.org/10.1038/s41467-017-00268-2	0	0	0	0	7	0	0	0
206	EPITHELIAL-MESENCHYMAL-TRANSITION-IN-BREAST	36	5	97	https://doi.org/10.1038/s41467-017-00268-2	0	0	0	0	2	0	0	0
207	BREAST-CANCER-TUMOUR	85	18	441	https://doi.org/10.3389/fdata.2021.656395	0	0	0	0	0	0	0	0	1	Multiple update functions for a single node
208	HEMATOPOIESIS-AGING	15	0	36	https://doi.org/10.1101/2022.02.08.479548	0	0	0	0	0	0	0	0
209	ABERRANT-CELL-CYCLE-PROGRESSION	85	2	327	https://doi.org/10.1371/journal.pcbi.1006402	0	0	0	0	0	1	0	0
210	DRUG-SYNERGY-PREDICTION	144	0	367	https://doi.org/10.3389/fphys.2020.00862	0	0	0	0	0	0	0	0
211	EPITHELIAL-DERIVED-CANCER-CELLS	183	0	602	https://doi.org/10.3389/fmolb.2020.502573	0	0	0	0	0	0	0	0	1	Duplicate regulation
212	ESCHERICHIA-COLI-TRYPTOPHAN	13	3	27	https://doi.org/10.48550/arXiv.2202.11182	0	0	0	0	0	0	0	0
